# Integrative analysis allows a global and precise identification of functional miRNA target genes in mESCs

**DOI:** 10.1101/2021.09.24.461622

**Authors:** Moritz Schäfer, Amena Nabih, Daniel Spies, Maxime Bodak, Harry Wischnewski, Patrick Stalder, Richard Patryk Ngondo, Luz Angelica Liechti, Tatjana Sajic, Ruedi Aebersold, David Gatfield, Constance Ciaudo

## Abstract

MicroRNA (miRNA) loaded Argonaute (AGO) complexes regulate gene expression via direct base pairing with their mRNA targets. Current prediction approaches identified that between 20 to 60% of mammalian transcriptomes are regulated by miRNAs, but it remains largely unknown which fraction of these interactions are functional in a specific cellular context. Here, we integrated transcriptome data from a set of miRNA-depleted mouse embryonic stem cell (mESC) lines with published miRNA interaction predictions and AGO-binding profiles. This integrative approach, combined with molecular validation data, identified that only 6% of expressed genes are functionally and directly regulated by miRNAs in mESCs. In addition, analyses of the stem cell-specific miR-290-295 cluster target genes identified TFAP4 as an important transcription factor for early development. The extensive datasets developed in this study will support the development of improved predictive models for miRNA-mRNA functional interactions.
