## Supplementary material for "Integrative analysis allows a global and precise identification of functional miRNA target genes in mESCs": Table S8

### Sheet: Genotyping primers
Genotyping primers
Primer_name	Sequence 5'-3'
miR290-295_KO_5p_Fw	TGGAAAAAGAGTTGGGCTTTT
miR290-295_KO_5p_Rv	CCTGAAGGAAACCTGGATGA
miR290-295_KO_3p_Fw	TGAAGGTTTCCTGGAACTGG
miR290-295_KO_3p_Rv	GCTCCCCAACCCACTACTTT

### Sheet: sgRNAs
sgRNAs
Name	Sequence	Purpose	Addgene
sgRNA_miR290-295_1a	caccgTAGTACATCGGTCTAACTCA	GuideRNA cloning	172709
sgRNA_ miR290-295_1b	aaacTGAGTTAGACCGATGTACTAc	GuideRNA cloning	172709
sgRNA_ miR290-295_2a	caccgTGGTTGCTCCCATAGCACCT	GuideRNA cloning	172710
sgRNA_ miR290-2952_2b	aaacTGAGTTAGACCGATGTACTAc	GuideRNA cloning	172710
sgRNA_ miR290-295_3a	caccgGGTCTACATAATTTCAAGGG	GuideRNA cloning	172711
sgRNA_ miR290-295_3b	aaacCCCTTGAAATTATGTAGACCc	GuideRNA cloning	172711
sgRNA_Ago1_1a	caccgAGTGCGCAGGCGCGACCGAT	GuideRNA cloning	73533
sgRNA_Ago1_1b	aaacATCGGTCGCGCCTGCGCACTc	GuideRNA cloning	73533
sgRNA_Ago1_2a	caccgGGATGGGGGGCCCATTTTGA	GuideRNA cloning	73534
sgRNA_Ago1_2b	aaacTCAAAATGGGCCCCCCATCCc	GuideRNA cloning	73534
sgRNA_Ago1_3a	caccgGAGTCAAGCGGGGCGCTCGA	GuideRNA cloning	73535
sgRNA_Ago1_3b	aaacTCGAGCGCCCCGCTTGACTCc	GuideRNA cloning	73535
sgRNA_Ago1_4a	caccgCATCCCATATACCCGTGCGG	GuideRNA cloning	73536
sgRNA_Ago1_4b	aaacCCGCACGGGTATATGGGATGc	GuideRNA cloning	73536

### Sheet: miRNA-RT-qPCR primers
miRNA RT-qPCR primer
Primer_name	Sequence 5'-3'
QIAGEN miScript Universal Primer	Proprietary (QIAGEN #204141)
QIAGEN RNU6-2	Proprietary (QIAGEN MS00033740)
Mmu-miR-291-3p	AAAGTGCTTCCACTTTGTGTGC
Mmu-miR-292-3p	AAAGTGCCGCCAGGTTTTGAGTGT
Mmu-miR-293-5p	ACTCAAACTGTGTGACATTTTG
Mmu-miR-295-3p	AAAGTGCTACTACTTTTGAGTCT

### Sheet: Mimics
miRNA mimics (Horizon a PerkinElmer company)
					Cat number
mmu-miR-291a-5p					C-310469-03-0002
mmu-miR-291a-3p					C-310470-05-0002
miRIDIAN microRNA Mimic Negative Control #1					CN-001000-01-05
